# The striatal heterogeneous nuclear ribonucleoprotein H mRNA targetome associated with methamphetamine administration and behavior

**DOI:** 10.1101/2021.07.06.451358

**Authors:** Qiu T. Ruan, William B. Lynch, Rebecca H. Cole, Michael A. Rieger, Britahny M. Baskin, Sophia A. Miracle, Jacob A. Beierle, Emily J. Yao, Jiayi W. Cox, Amarpreet Kandola, Kayla T. Richardson, Melanie M. Chen, Julia C. Kelliher, R. Keith Babbs, Peter E. A. Ash, Benjamin Wolozin, Karen K. Szumlinski, W. Evan Johnson, Joseph D. Dougherty, Camron D. Bryant

## Abstract

Methamphetamine addiction remains a major public health concern in the United States that has paralleled the opioid epidemic. Psychostimulant use disorders have a heritable genetic component that remains unexplained. Methamphetamine targets membrane and vesicular transporters to increase synaptic dopamine, norepinephrine, and serotonin. We previously identified *Hnrnph1* (heterogeneous nuclear ribonucleoprotein H1) as a quantitative trait gene underlying methamphetamine behavioral sensitivity. *Hnrnph1* encodes the RNA-binding protein hnRNP H1 that is ubiquitously expressed in neurons throughout the brain. Gene-edited mice with a heterozygous frameshift deletion in *Hnrnph1’s* first coding exon of showed reduced methamphetamine-induced dopamine release and behaviors. To inform the mechanism linking hnRNP H with methamphetamine neurobehavioral effects, we surveyed the mRNA targetome of hnRNP H via cross-linking immunoprecipitation coupled with RNA-sequencing in striatal tissue at baseline and at 30 min post-methamphetamine in wild-type male and female C57BL/6J mice. Methamphetamine induced changes in RNA-binding targets of hnRNP H in mice, including differential binding to 3’UTR targets and multiple enriched mRNAs involved in synaptic plasticity. Targetome, transcriptome, and spliceome analyses triangulated on *Cacna2d2* as a suggestive target, with differences in hnRNP H binding, gene expression and splicing following methamphetamine treatment (2 mg/kg, i.p.). Furthermore, pre-treatment with pregabalin, an inhibitor of α2δ2 and α2δ1 voltage-gated calcium channel subunits, attenuated methamphetamine-induced locomotor activity in male and female mice, supporting a role for Cacna2d1/d2 in methamphetamine locomotor stimulant sensitivity. Our study identifies a dynamic hnRNP H RNA targetome that can rapidly and adaptively respond to methamphetamine to regulate gene expression and likely synaptic plasticity and behavior.
