## Supplemental Table 9 for "The striatal heterogeneous nuclear ribonucleoprotein H mRNA targetome associated with methamphetamine administration and behavior"

### Sheet: Sheet2
Table S9. GO pathway enrichment for hnRNP H RNA binding targets between methamphetamine versus saline.
GO or KEGG Terms	GO Description	Adjused P Values	Ontology Type	Genes
GO:0016020	membrane	8.52654e-07	CC	Comt, Gabra2, Usp32, Calm1, Capns1, Arhgef18, Slc1a2, Ubqln1, Bcl2l13, Vac14, Adgrl1, Ptprs, Hspa8, Cd46, Gsdma, Slc12a5, Cyb5r3, Rab5c, Akt3, Vta1, Rhobtb1, Micu1, Vdac1, Dlg4, Vamp2, Il6st, Fyb1, Acin1, Sema5a, Litaf, Itsn1, Nr4a1, Pcdhgc4, Pde10a, Vapa, Washc2, Grm8, Dtna, Lvrn, Ldlrad4, Arl3, Dock9, Prkar1b, Nrp2, Pnkd, Ptprn, Epha4, Lct, Fmo4, Tor1b, Sh3glb2, Entr1, Marchf7, Mapk8ip1, Pdia3,…
GO:0005886	plasma membrane	6.83862e-06	CC	Comt, Gabra2, Usp32, Calm1, Capns1, Arhgef18, Slc1a2, Ubqln1, Adgrl1, Ptprs, Hspa8, Cd46, Gsdma, Slc12a5, Rab5c, Akt3, Rhobtb1, Vdac1, Dlg4, Vamp2, Il6st, Fyb1, Acin1, Litaf, Itsn1, Vapa, Washc2, Grm8, Dtna, Lvrn, Prkar1b, Nrp2, Ptprn, Epha4, Lct, Marchf7, Mapk8ip1, Pdia3, Snap25, Cst3, Dapp1, Ptprd, Mpdz, Epha8, Hpca, Ptpru, Cdk14, Gabrb1, Stx2, Exoc4, Slc8a2, Sez6l2, Hdac6, Gabra3, Plp1, Ednra,…
GO:0044297	cell body	2.23938e-05	CC	Comt, Gabra2, Slc1a2, Hspa8, Slc12a5, Txnrd1, Fbxw11, Il6st, Pde1b, Itsn1, Pde10a, Grm8, Ptprn, Epha4, Mapk8ip1, Snap25, Cst3, Capzb, Hpca, Exoc4, Slc8a2, Sez6l2, Hdac6, Cx3cl1, Dctn1, Thy1, Gria2, Igsf9b, Dennd1a, Slc2a13, Ppp1r9b, Cntnap2, Ncam1, Erc2, Kcnd3, Atp1a3, Pde9a, Enc1, Gphn, Ezr, Ptk2b, Dlgap4, Kalrn
GO:0043025	neuronal cell body	8.26678e-05	CC	Gabra2, Hspa8, Slc12a5, Txnrd1, Fbxw11, Il6st, Pde1b, Itsn1, Pde10a, Grm8, Ptprn, Epha4, Mapk8ip1, Snap25, Cst3, Capzb, Hpca, Exoc4, Slc8a2, Sez6l2, Hdac6, Cx3cl1, Dctn1, Thy1, Gria2, Igsf9b, Dennd1a, Ppp1r9b, Cntnap2, Ncam1, Erc2, Kcnd3, Atp1a3, Pde9a, Enc1, Gphn, Ptk2b, Dlgap4, Kalrn
GO:0071944	cell periphery	9.24321e-05	CC	Comt, Gabra2, Usp32, Calm1, Capns1, Arhgef18, Slc1a2, Ubqln1, Adgrl1, Ptprs, Lama5, Hspa8, Cd46, Gsdma, Slc12a5, Rab5c, Akt3, Rhobtb1, Vdac1, Dlg4, Vamp2, Il6st, Fyb1, Acin1, Litaf, Itsn1, Vapa, Washc2, Grm8, Dtna, Lvrn, Prkar1b, Nrp2, Ptprn, Epha4, Lct, Marchf7, Mapk8ip1, Pdia3, Snap25, Cst3, Dapp1, Ptprd, Mpdz, Epha8, Capzb, Hpca, Ptpru, Cdk14, Gabrb1, Stx2, Exoc4, Slc8a2, Sez6l2, Hdac6, Gabra3…
GO:0098796	membrane protein complex	0.000113823	CC	Gabra2, Calm1, Slc1a2, Vac14, Micu1, Vdac1, Dlg4, Vamp2, Il6st, Dtna, Entr1, Pdia3, Snap25, Stx16, Mpdz, Gabrb1, Stx2, Emc3, Gabra3, Plp1, Cdh13, Dctn1, Stt3b, Gria2, Ramp1, Chmp4b, Pigk, Cntnap2, Kcnd3, Atp1a3, Gp1bb, Cacnb2, Ptk2b, Cdh3, Ap3b2, mt-Atp6, mt-Co3, mt-Nd5, mt-Nd6, mt-Cytb, Grid2
GO:0005887	integral component of plasma membrane	0.000142093	CC	Gabra2, Calm1, Slc1a2, Adgrl1, Ptprs, Slc12a5, Dlg4, Il6st, Grm8, Nrp2, Epha4, Snap25, Ptprd, Epha8, Gabrb1, Slc8a2, Gabra3, Plp1, Gria2, Ramp1, Slc2a13, Cntnap2, Ncam1, Kcnd3, Atp1a3, Aqp5, Gp1bb, Ptk2b, Sorcs3, Nlgn1, Grid2, Or4b1b, Or4b13, Or4c3d, Pcdhga10, Pcdhga12, Pcdhga9, Pcdhgc5, Pcdhga11, Pcdhgb2, Pcdhgc3, Pcdhgb1, Pcdhga7, Pcdhgb4, Pcdhga4, Pcdhgb5, Pcdhga6, Pcdhga3
GO:0031226	intrinsic component of plasma membrane	0.000155976	CC	Gabra2, Calm1, Slc1a2, Adgrl1, Ptprs, Slc12a5, Dlg4, Il6st, Grm8, Nrp2, Epha4, Snap25, Ptprd, Epha8, Gabrb1, Slc8a2, Gabra3, Plp1, Thy1, Gria2, Ramp1, Slc2a13, Cntnap2, Ncam1, Kcnd3, Atp1a3, Aqp5, Gphn, Gp1bb, Ptk2b, Sorcs3, Nlgn1, Grid2, Or4b1b, Or4b13, Or4c3d, Pcdhga10, Pcdhga12, Pcdhga9, Pcdhgc5, Pcdhga11, Pcdhgb2, Pcdhgc3, Pcdhgb1, Pcdhga7, Pcdhgb4, Pcdhga4, Pcdhgb5, Pcdhga6, Pcdhga3
GO:0009651	response to salt stress	0.000209472	BP	Micu1, Ptk2b, mt-Cytb, Mir29c
GO:0042538	hyperosmotic salinity response	0.00025204	BP	Micu1, mt-Cytb, Mir29c
GO:0097060	synaptic membrane	0.00041805	CC	Comt, Gabra2, Slc1a2, Adgrl1, Ptprs, Hspa8, Dlg4, Itsn1, Grm8, Nrp2, Epha4, Snap25, Ptprd, Gabrb1, Stx2, Slc8a2, Gabra3, Gria2, Igsf9b, Ppp1r9b, Cntnap2, Ncam1, Erc2, Kcnd3, Atp1a3, Gphn, Sorcs3, Nlgn1, Grid2, Pde2a
GO:0000281	mitotic cytokinesis	0.00047834	BP	Son, Arl3, Stx2, Exoc4, Cntrob, Trim36, Chmp4b
GO:0030261	chromosome condensation	0.000519792	BP	Acin1, Banf1, Ncapd2, Mcph1, Hmga2
GO:0099240	intrinsic component of synaptic membrane	0.000538426	CC	Gabra2, Slc1a2, Adgrl1, Ptprs, Dlg4, Grm8, Nrp2, Epha4, Snap25, Ptprd, Slc8a2, Gabra3, Gria2, Ncam1, Kcnd3, Atp1a3, Gphn, Sorcs3, Nlgn1, Grid2
GO:1902410	mitotic cytokinetic process	0.000936537	BP	Stx2, Cntrob, Chmp4b
GO:0050808	synapse organization	0.000957355	BP	Gabra2, Chrd, Adgrl1, Ptprs, Hspa8, Dlg4, Itsn1, Pcdhgc4, Nrp2, Epha4, Ptprd, Slc8a2, Sez6l2, Hdac6, Dctn1, Igsf9b, Mdga2, Chmp4b, Cntnap2, Erc2, Agrn, Dok7, Gap43, Gphn, Cacnb2, Kalrn, Nlgn1, Grid2, Pcdhgc5, Pcdhgc3
GO:0043005	neuron projection	0.000986751	CC	Comt, Gabra2, Calm1, Slc1a2, Adgrl1, Ptprs, Hspa8, Slc12a5, Fbxw11, Dlg4, Vamp2, Il6st, Stmn4, Itsn1, Grm8, Arl3, Nrp2, Ptprn, Epha4, Mapk8ip1, Snap25, Cst3, Dclk1, Mpdz, Epha8, Capzb, Hpca, Gabrb1, Exoc4, Slc8a2, Hdac6, Gabra3, Cx3cl1, Cdh13, Dctn1, Thy1, Zswim6, Rasgrp2, Gria2, Igsf9b, Dennd1a, Slc2a13, Lpar3, Ppp1r9b, Cntnap2, Ncam1, Erc2, Kcnd3, Atp1a3, Agrn, Gap43, Gphn, Bcl11b, Prkcb, Ptk2b…
GO:0061097	regulation of protein tyrosine kinase activity	0.00104322	BP	Dlg4, Epha4, Thy1, Zfyve28, Agrn, Dok7, Cass4
GO:0006970	response to osmotic stress	0.00106487	BP	Vac14, Slc12a5, Micu1, Aqp5, Ptk2b, mt-Cytb, Mir29c
GO:0036477	somatodendritic compartment	0.00111192	CC	Comt, Gabra2, Slc1a2, Hspa8, Slc12a5, Txnrd1, Fbxw11, Dlg4, Il6st, Pde1b, Itsn1, Pde10a, Grm8, Ptprn, Epha4, Mapk8ip1, Snap25, Cst3, Capzb, Hpca, Gabrb1, Exoc4, Slc8a2, Sez6l2, Hdac6, Gabra3, Cx3cl1, Dctn1, Thy1, Gria2, Igsf9b, Dennd1a, Ppp1r9b, Cntnap2, Ncam1, Erc2, Kcnd3, Atp1a3, Pde9a, Enc1, Gphn, Ptk2b, Dlgap4, Kalrn, Nlgn1, Grid2, Pde2a
GO:0044309	neuron spine	0.00112029	CC	Comt, Slc1a2, Hspa8, Dlg4, Itsn1, Epha4, Capzb, Hpca, Slc8a2, Gria2, Ppp1r9b, Cntnap2, Kcnd3, Atp1a3, Ptk2b, Nlgn1, Grid2
GO:0051281	positive regulation of release of sequestered calcium ion into cytosol	0.00147578	BP	Calm1, Ednra, Cx3cl1, Thy1
GO:0019904	protein domain specific binding	0.00150183	MF	Calm1, Atn1, Ubqln1, Hspa8, Rabep1, Dlg4, Srsf5, Litaf, Son, Vapa, Banf1, Epha4, Snap25, Exoc4, Cntrob, Gria2, Zfyve9, Dennd1a, Pakap, Srrm2, Cntnap2, Ncam1, Cited2, Erc2, Ezr, Vapb, Hmga2, Cacnb2, Dlgap4, Nlgn1, Grid2, Bcl2l2, Pakap, Pde2a
GO:0007528	neuromuscular junction development	0.00160288	BP	Dctn1, Cntnap2, Agrn, Dok7, Gphn, Cacnb2, Kalrn
GO:0035235	ionotropic glutamate receptor signaling pathway	0.00163548	BP	Plp1, Gria2, Atp1a3, Ptk2b, Kalrn
GO:1990806	ligand-gated ion channel signaling pathway	0.00163548	BP	Plp1, Gria2, Atp1a3, Ptk2b, Kalrn
GO:0098982	GABA-ergic synapse	0.00165108	CC	Gabra2, Grm8, Gabrb1, Gabra3, Cdh13, Igsf9b, Mdga2, Erc2, Kcnd3, Gap43, Gphn, Nlgn1
GO:0098590	plasma membrane region	0.00193863	CC	Comt, Gabra2, Slc1a2, Adgrl1, Ptprs, Hspa8, Cd46, Slc12a5, Dlg4, Itsn1, Grm8, Nrp2, Epha4, Lct, Pdia3, Snap25, Ptprd, Mpdz, Hpca, Gabrb1, Stx2, Slc8a2, Hdac6, Gabra3, Cdh13, Thy1, Gria2, Igsf9b, Slc2a13, Ppp1r9b, Cntnap2, Ncam1, Erc2, Kcnd3, Atp1a3, Aqp5, Gap43, Gphn, Tmem67, Ezr, Prkcb, Sorcs3, Nlgn1, Grid2, Septin5, Fnbp1, Pde2a
GO:0007215	glutamate receptor signaling pathway	0.00201965	BP	Grm8, Plp1, Cx3cl1, Gria2, Atp1a3, Ptk2b, Kalrn
GO:0086100	endothelin receptor signaling pathway	0.00220672	BP	Bcar3, Ednra, Ptk2b
GO:0061098	positive regulation of protein tyrosine kinase activity	0.00223739	BP	Dlg4, Epha4, Agrn, Dok7, Cass4
GO:0044829	positive regulation by host of viral genome replication	0.00224877	BP	Hspa8, Vapa, Vapb
GO:0030426	growth cone	0.00225424	CC	Calm1, Adgrl1, Epha4, Mapk8ip1, Snap25, Dclk1, Exoc4, Thy1, Gria2, Slc2a13, Ppp1r9b, Ncam1, Erc2, Agrn, Ptk2b, Pcdhgb1
GO:0019076	viral release from host cell	0.00225595	BP	Vapa, Chmp4b, Vapb
GO:0035891	exit from host cell	0.00225595	BP	Vapa, Chmp4b, Vapb
GO:0043197	dendritic spine	0.00226568	CC	Comt, Slc1a2, Hspa8, Dlg4, Itsn1, Epha4, Capzb, Hpca, Slc8a2, Gria2, Ppp1r9b, Kcnd3, Atp1a3, Ptk2b, Nlgn1, Grid2
GO:0006972	hyperosmotic response	0.00228089	BP	Micu1, mt-Cytb, Mir29c
GO:0051851	modulation by host of symbiont process	0.00230635	BP	Hspa8, Vapa, Vapb, Ep300, Hmga2
GO:0005771	multivesicular body	0.00234677	CC	Vta1, Prkar1b, Cst3, Chmp4b, BC051665
GO:0061640	cytoskeleton-dependent cytokinesis	0.00238866	BP	Son, Arl3, Stx2, Exoc4, Cntrob, Trim36, Chmp4b, Septin5
GO:0005484	SNAP receptor activity	0.00241332	MF	Vamp2, Snap25, Stx16, Stx2
GO:0071763	nuclear membrane organization	0.00241435	BP	Banf1, Tor1b, Dctn1, Chmp4b
GO:0043547	positive regulation of GTPase activity	0.00248416	BP	Dock9, Bcar3, Cx3cl1, Thy1, Rasgrp2, Dennd1a, Arhgef26, Garnl3, Tbc1d2, Agrn, Elmod1, Tbc1d22a, Arhgap35, Ptk2b, Kalrn, Rasgef1b
GO:0050848	regulation of calcium-mediated signaling	0.00251111	BP	Calm1, Exoc4, Slc8a2, Cdh13, Ncam1, Cmklr1, Ptk2b
GO:0007268	chemical synaptic transmission	0.0025131	BP	Gabra2, Chrd, Ptprs, Slc12a5, Vdac1, Dlg4, Vamp2, Nr4a1, Grm8, Prkar1b, Pnkd, Epha4, Snap25, Ptprd, Gabrb1, Stx2, Exoc4, Slc8a2, Gabra3, Cx3cl1, Gria2, Igsf9b, Ppp1r9b, Cntnap2, Ncam1, Erc2, Agrn, Prkcb, Cacnb2, Ptk2b, Dlgap4, Sorcs3, Nlgn1, Grid2, Septin5
GO:0098916	anterograde trans-synaptic signaling	0.0025131	BP	Gabra2, Chrd, Ptprs, Slc12a5, Vdac1, Dlg4, Vamp2, Nr4a1, Grm8, Prkar1b, Pnkd, Epha4, Snap25, Ptprd, Gabrb1, Stx2, Exoc4, Slc8a2, Gabra3, Cx3cl1, Gria2, Igsf9b, Ppp1r9b, Cntnap2, Ncam1, Erc2, Agrn, Prkcb, Cacnb2, Ptk2b, Dlgap4, Sorcs3, Nlgn1, Grid2, Septin5
GO:0031224	intrinsic component of membrane	0.0025686	CC	Comt, Gabra2, Calm1, Slc1a2, Bcl2l13, Adgrl1, Ptprs, Cd46, Gsdma, Slc12a5, Micu1, Vdac1, Dlg4, Vamp2, Il6st, Sema5a, Vapa, Grm8, Lvrn, Ldlrad4, Nrp2, Ptprn, Epha4, Fmo4, Pdia3, Snap25, Stx16, Ptprd, Epha8, Tmem54, Ptpru, Gabrb1, Stx2, St7, St8sia1, Emc3, Slc8a2, Sez6l2, Nomo1, Gabra3, Plp1, Ednra, Cx3cl1, Cdh13, Thy1, Stt3b, Gria2, Igsf9b, Ramp1, Mdga2, Slc2a13, Lpar3, Snn, Pigk, Pomt1, Cntnap2, …
GO:0060078	regulation of postsynaptic membrane potential	0.00259229	BP	Gabra2, Dlg4, Prkar1b, Slc8a2, Gabra3, Cx3cl1, Igsf9b, Cntnap2, Ptk2b, Nlgn1, Grid2
GO:0150034	distal axon	0.00261614	CC	Calm1, Adgrl1, Hspa8, Itsn1, Ptprn, Epha4, Mapk8ip1, Snap25, Dclk1, Exoc4, Slc8a2, Thy1, Gria2, Slc2a13, Ppp1r9b, Ncam1, Erc2, Atp1a3, Agrn, Prkcb, Ptk2b, Septin5, Pcdhgb1
GO:0007155	cell adhesion	0.00277032	BP	Ppard, Chrd, Adgrl1, Ptprs, Lama5, Cd46, Dlg4, Il6st, Sema5a, Kat5, Epha4, Marchf7, Ptprd, Mpdz, Epha8, Ptpru, Cx3cl1, Cdh13, Thy1, Igsf9b, Mdga2, Zfhx3, Cntnap2, Ncam1, Cited2, Gp1bb, Ptk2b, Cdh3, Lsamp, Nlgn1, Cntnap5a, Grid2, Cass4, Pcdhga10, Pcdhga12, Pcdhga9, Pcdhgc5, Pcdhga11, Pcdhgb2, Pcdhgc3, Pcdhgb1, Pcdhga7, Pcdhgb4, Pcdhga4, Pcdhgb5, Pcdhga6, Pcdhga3
GO:0030427	site of polarized growth	0.00292714	CC	Calm1, Adgrl1, Epha4, Mapk8ip1, Snap25, Dclk1, Exoc4, Thy1, Gria2, Slc2a13, Ppp1r9b, Ncam1, Erc2, Agrn, Ptk2b, Pcdhgb1
GO:0099084	postsynaptic specialization organization	0.00300017	BP	Ptprs, Hspa8, Ptprd, Cntnap2, Gap43, Nlgn1, Grid2
GO:0043394	proteoglycan binding	0.00300937	MF	Chrd, Sema5a, Atp1a3, Agrn, BC051665
GO:0045202	synapse	0.00307594	CC	Comt, Gabra2, Calm1, Slc1a2, Adgrl1, Ptprs, Lama5, Hspa8, Vdac1, Dlg4, Vamp2, Itsn1, Grm8, Dtna, Prkar1b, Nrp2, Ptprn, Epha4, Mapk8ip1, Snap25, Stx16, Dclk1, Ptprd, Mpdz, Capzb, Hpca, Gabrb1, Stx2, Exoc4, Slc8a2, Gabra3, Cdh13, Rasgrp2, Gria2, Igsf9b, Mdga2, Dennd1a, Chmp4b, Ppp1r9b, Cntnap2, Ncam1, Erc2, Kcnd3, Atp1a3, Agrn, Dok7, Gap43, Gphn, Prkcb, Cacnb2, Tmed9, Ptk2b, Dlgap4, Kalrn, Sorcs3, …
GO:0099537	trans-synaptic signaling	0.0031978	BP	Gabra2, Chrd, Ptprs, Slc12a5, Vdac1, Dlg4, Vamp2, Nr4a1, Grm8, Prkar1b, Pnkd, Epha4, Snap25, Ptprd, Gabrb1, Stx2, Exoc4, Slc8a2, Gabra3, Cx3cl1, Gria2, Igsf9b, Ppp1r9b, Cntnap2, Ncam1, Erc2, Agrn, Prkcb, Cacnb2, Ptk2b, Dlgap4, Sorcs3, Nlgn1, Grid2, Septin5
GO:0099536	synaptic signaling	0.00338199	BP	Gabra2, Chrd, Ptprs, Slc12a5, Vdac1, Dlg4, Vamp2, Nr4a1, Grm8, Dtna, Prkar1b, Pnkd, Epha4, Snap25, Ptprd, Gabrb1, Stx2, Exoc4, Slc8a2, Gabra3, Cx3cl1, Gria2, Igsf9b, Ppp1r9b, Cntnap2, Ncam1, Erc2, Agrn, Prkcb, Cacnb2, Ptk2b, Dlgap4, Sorcs3, Nlgn1, Grid2, Septin5
GO:0007350	blastoderm segmentation	0.00343118	BP	Chrd, Lama5, Nrp2, Ednra
GO:0043395	heparan sulfate proteoglycan binding	0.00346078	MF	Chrd, Sema5a, Atp1a3, Agrn
GO:0044091	membrane biogenesis	0.003671	BP	Banf1, Ptprd, Stx2, Exoc4, Chmp4b, Nlgn1
GO:0099699	integral component of synaptic membrane	0.00372786	CC	Gabra2, Slc1a2, Adgrl1, Ptprs, Grm8, Nrp2, Epha4, Ptprd, Slc8a2, Gabra3, Gria2, Ncam1, Kcnd3, Atp1a3, Sorcs3, Nlgn1, Grid2
GO:0140064	peptide crotonyltransferase activity	0.00384465	MF	Kat5, Ep300
GO:0140065	peptide butyryltransferase activity	0.00384465	MF	Kat5, Ep300
GO:0050733	RS domain binding	0.00386848	MF	Srsf5, Son
GO:0140029	exocytic process	0.00388966	BP	Vamp2, Snap25, Stx2, Exoc4, Ncam1, Erc2, Nlgn1, Septin5
GO:0097011	cellular response to granulocyte macrophage colony-stimulating factor stimulus	0.00392624	BP	Pde1b, Pde2a
GO:0016259	selenocysteine metabolic process	0.00393235	BP	Txnrd1, Scly
GO:0009214	cyclic nucleotide catabolic process	0.0039455	BP	Pde9a, Pde2a
GO:0046069	cGMP catabolic process	0.0039455	BP	Pde9a, Pde2a
GO:0060050	positive regulation of protein glycosylation	0.00397347	BP	Ramp1, Pomt1
GO:0070032	synaptobrevin 2-SNAP-25-syntaxin-1a-complexin I complex	0.00397577	CC	Vamp2, Snap25
GO:0033149	FFAT motif binding	0.00397624	MF	Vapa, Vapb
GO:0097212	lysosomal membrane organization	0.00398681	BP	Hspa8, Chmp4b
GO:0071472	cellular response to salt stress	0.00400164	BP	Micu1, Mir29c
GO:0071475	cellular hyperosmotic salinity response	0.00400164	BP	Micu1, Mir29c
GO:0032511	late endosome to vacuole transport via multivesicular body sorting pathway	0.00400642	BP	Vta1, Chmp4b
GO:0032590	dendrite membrane	0.00454761	CC	Gabra2, Slc12a5, Hpca, Gabra3, Thy1, Ppp1r9b
GO:0043209	myelin sheath	0.00471769	CC	Calm1, Hspa8, Vdac1, Pdia3, Snap25, Mpdz, Exoc4, Plp1, Thy1, Ncam1, Atp1a3, Ezr
GO:0016021	integral component of membrane	0.00494915	CC	Comt, Gabra2, Calm1, Slc1a2, Bcl2l13, Adgrl1, Ptprs, Cd46, Gsdma, Slc12a5, Micu1, Vdac1, Dlg4, Vamp2, Il6st, Sema5a, Vapa, Grm8, Lvrn, Ldlrad4, Nrp2, Ptprn, Epha4, Fmo4, Pdia3, Snap25, Stx16, Ptprd, Epha8, Tmem54, Ptpru, Gabrb1, Stx2, St7, St8sia1, Emc3, Slc8a2, Sez6l2, Nomo1, Gabra3, Plp1, Ednra, Cx3cl1, Stt3b, Gria2, Igsf9b, Ramp1, Slc2a13, Lpar3, Snn, Pigk, Pomt1, Cntnap2, Ncam1, Gpr34, Kcnd3,…
GO:1902993	positive regulation of amyloid precursor protein catabolic process	0.00496808	BP	Epha4, Slc2a13, Ranbp9, Gsap
GO:0030424	axon	0.00497253	CC	Comt, Gabra2, Calm1, Slc1a2, Adgrl1, Hspa8, Dlg4, Itsn1, Nrp2, Ptprn, Epha4, Mapk8ip1, Snap25, Cst3, Dclk1, Hpca, Exoc4, Slc8a2, Hdac6, Dctn1, Thy1, Gria2, Slc2a13, Lpar3, Ppp1r9b, Cntnap2, Ncam1, Erc2, Atp1a3, Agrn, Gap43, Prkcb, Ptk2b, Septin5, Pcdhgb1, Pde2a
GO:0061024	membrane organization	0.00514733	BP	Hspa8, Rhobtb1, Dlg4, Vamp2, Vapa, Banf1, Tor1b, Sh3glb2, Snap25, Stx16, Ptprd, Stx2, Exoc4, Emc3, Dctn1, Chmp4b, Cntnap2, Agrn, BC051665, Gphn, Vapb, Tmed9, Ap3b2, Nlgn1, Bcl2l2
GO:0032589	neuron projection membrane	0.0051811	CC	Gabra2, Slc1a2, Slc12a5, Hpca, Gabra3, Thy1, Ppp1r9b, Cntnap2
GO:0140056	organelle localization by membrane tethering	0.00524193	BP	Vamp2, Stx16, Stx2, Exoc4, Ncam1, Vapb, Septin5
GO:0004888	transmembrane signaling receptor activity	0.00525772	MF	Gabra2, Ppard, Adgrl1, Il6st, Sema5a, Grm8, Nrp2, Epha4, Epha8, Gabrb1, Gabra3, Ednra, Gria2, Ramp1, Lpar3, Gpr34, Cmklr1, Ptk2b, Grid2, Or4b1b, Or4b13, Or4c3d
GO:0098984	neuron to neuron synapse	0.00542561	CC	Adgrl1, Ptprs, Hspa8, Dlg4, Prkar1b, Epha4, Dclk1, Ptprd, Capzb, Exoc4, Slc8a2, Gria2, Igsf9b, Chmp4b, Ppp1r9b, Cntnap2, Erc2, Kcnd3, Atp1a3, Gap43, Gphn, Ptk2b, Kalrn, Sorcs3, Nlgn1, Grid2
GO:0031967	organelle envelope	0.00551169	CC	Calm1, Nxf1, Cyb5r3, Micu1, Fbxw11, Vdac1, Itsn1, Nr4a1, Vapa, Epha4, Tor1b, Pdia3, Cst3, Kpna4, Gabrb1, Slc8a2, Ednra, Dctn1, Tent4a, Snn, Chmp4b, mt-Atp6, mt-Co3, mt-Nd5, mt-Nd6, mt-Cytb, Bcl2l2, Pde2a
GO:0031975	envelope	0.00551169	CC	Calm1, Nxf1, Cyb5r3, Micu1, Fbxw11, Vdac1, Itsn1, Nr4a1, Vapa, Epha4, Tor1b, Pdia3, Cst3, Kpna4, Gabrb1, Slc8a2, Ednra, Dctn1, Tent4a, Snn, Chmp4b, mt-Atp6, mt-Co3, mt-Nd5, mt-Nd6, mt-Cytb, Bcl2l2, Pde2a
GO:0099173	postsynapse organization	0.00610685	BP	Ptprs, Hspa8, Dlg4, Nrp2, Epha4, Ptprd, Hdac6, Chmp4b, Cntnap2, Agrn, Gap43, Gphn, Kalrn, Nlgn1, Grid2
GO:0022406	membrane docking	0.00616031	BP	Vamp2, Stx16, Stx2, Exoc4, Ncam1, Vapb, Septin5
GO:0098698	postsynaptic specialization assembly	0.00651033	BP	Ptprs, Ptprd, Gap43, Nlgn1, Grid2
GO:0000910	cytokinesis	0.00660477	BP	Calm1, Son, Arl3, Entr1, Stx2, Exoc4, Cntrob, Trim36, Chmp4b, Septin5
GO:0005230	extracellular ligand-gated ion channel activity	0.00663654	MF	Gabra2, Gabrb1, Gabra3, Gria2, Ptk2b, Grid2
GO:0022824	transmitter-gated ion channel activity	0.00663654	MF	Gabra2, Gabrb1, Gabra3, Gria2, Ptk2b, Grid2
GO:0022835	transmitter-gated channel activity	0.00663654	MF	Gabra2, Gabrb1, Gabra3, Gria2, Ptk2b, Grid2
GO:0042734	presynaptic membrane	0.00668736	CC	Slc1a2, Adgrl1, Ptprs, Itsn1, Grm8, Epha4, Snap25, Ptprd, Stx2, Gria2, Cntnap2, Ncam1, Erc2, Atp1a3, Pde2a
GO:0000132	establishment of mitotic spindle orientation	0.0067831	BP	Fbxw11, Kat5, Dctn1, Mcph1
GO:0043687	post-translational protein modification	0.00705404	BP	Agtpbp1, Agbl1, Stt3b
GO:0010752	regulation of cGMP-mediated signaling	0.00707637	BP	Pde10a, Ptk2b, Pde2a
GO:0022851	GABA-gated chloride ion channel activity	0.00708608	MF	Gabra2, Gabrb1, Gabra3
GO:0099095	ligand-gated anion channel activity	0.00708608	MF	Gabra2, Gabrb1, Gabra3
GO:0044794	positive regulation by host of viral process	0.00709365	BP	Hspa8, Vapa, Vapb
GO:0044827	modulation by host of viral genome replication	0.0071641	BP	Hspa8, Vapa, Vapb
GO:1902115	regulation of organelle assembly	0.00735925	BP	Ptprs, Entr1, Ptprd, G3bp2, Kif9, Cntrob, Chmp4b, Gap43, Tmem67, Ezr, Arhgap35, Grid2
GO:0031982	vesicle	0.00772948	CC	Gabra2, Usp32, Calm1, Slc1a2, Ubqln1, Vac14, Ptprs, Hspa8, Cd46, Rab5c, Vta1, Rhobtb1, Vdac1, Rabep1, Dlg4, Vamp2, Nsun2, Litaf, Itsn1, Vapa, Washc2, Ldlrad4, Prkar1b, Ptprn, Epha4, Entr1, Pdia3, Snap25, Cst3, Stx16, Mpdz, Epha8, Stx2, Exoc4, Kif9, Trim36, Gria2, Zfyve9, Dennd1a, Zfyve28, Chmp4b, Kif16b, Pomt1, Cntnap2, Tbc1d2, Erc2, BC051665, Aqp5, Tmem67, Ezr, Tmed9, Ap3b2, Myo1h, Septin5, Fnbp1
GO:0097106	postsynaptic density organization	0.00788161	BP	Ptprs, Hspa8, Ptprd, Cntnap2, Nlgn1, Grid2
GO:0044306	neuron projection terminus	0.00809416	CC	Slc1a2, Hspa8, Dlg4, Vamp2, Itsn1, Ptprn, Epha4, Slc8a2, Gria2, Erc2, Atp1a3, Prkcb, Septin5
GO:0051702	biological process involved in interaction with symbiont	0.00828633	BP	Hspa8, Vapa, Vapb, Ep300, Hmga2
GO:0006900	vesicle budding from membrane	0.00828671	BP	Vapa, Chmp4b, Vapb, Tmed9, Ap3b2
GO:1902495	transmembrane transporter complex	0.00837178	CC	Gabra2, Calm1, Micu1, Dlg4, Snap25, Gabrb1, Gabra3, Gria2, Cntnap2, Kcnd3, Atp1a3, Cacnb2, Ptk2b, mt-Nd5, mt-Nd6, mt-Cytb, Grid2
GO:0032266	phosphatidylinositol-3-phosphate binding	0.00895227	MF	Washc2, Dennd1a, Zfyve28, Kif16b
GO:0050877	nervous system process	0.00900125	BP	Comt, Gabra2, Chrd, Rbfox1, Slc12a5, Vdac1, Dlg4, Npas3, Agtpbp1, Sema5a, Pde1b, Nr4a1, Grm8, Prkar1b, Pnkd, Snap25, Gabrb1, Slc8a2, Gabra3, Ednra, Cx3cl1, Dctn1, Igsf9b, Cntnap2, Ncam1, Atp1a3, Piezo2, Ep300, Cacnb2, Ptk2b, Dlgap4, Kalrn, Sorcs3, Nlgn1, Grid2, Or4b1b, Or4b13, Or4c3d
GO:0099565	chemical synaptic transmission, postsynaptic	0.00902928	BP	Dlg4, Prkar1b, Slc8a2, Cx3cl1, Igsf9b, Cntnap2, Ptk2b, Nlgn1, Grid2
GO:0099558	maintenance of synapse structure	0.00918703	BP	Hspa8, Cntnap2, Erc2, Nlgn1
GO:0098742	cell-cell adhesion via plasma-membrane adhesion molecules	0.00934691	BP	Adgrl1, Ptprs, Ptprd, Cx3cl1, Cdh13, Igsf9b, Mdga2, Cdh3, Nlgn1, Grid2, Pcdhga12, Pcdhgc3, Pcdhga4
GO:0099572	postsynaptic specialization	0.00937286	CC	Gabra2, Adgrl1, Ptprs, Hspa8, Dlg4, Epha4, Dclk1, Capzb, Exoc4, Slc8a2, Gabra3, Gria2, Igsf9b, Chmp4b, Ppp1r9b, Erc2, Kcnd3, Gap43, Gphn, Ptk2b, Dlgap4, Kalrn, Sorcs3, Nlgn1, Grid2
GO:0015453	oxidoreduction-driven active transmembrane transporter activity	0.00954533	MF	mt-Co3, mt-Nd5, mt-Nd6, mt-Cytb
GO:0099068	postsynapse assembly	0.00995427	BP	Ptprs, Ptprd, Gap43, Nlgn1, Grid2
